# Spatial proteomics reveals CD8+ T cell signatures and cellular niches associated with active HIV-1 replication in lymph nodes

**DOI:** 10.64898/2026.05.11.724393

**Authors:** Candace C. Liu, Marta Calvet-Mirabent, Angie Spence, Mako Goldston, Magdalena Adrados de Llano, Sean C. Bendall, Michael Angelo, Enrique Martín-Gayo

## Abstract

Despite its effectiveness in suppressing active HIV-1 replication, antiretroviral therapy (ART) does not eliminate the persistent long-lived pool of HIV-1-infected reservoir cells, preventing the eradication of the infection. Lymphoid tissues are key anatomical sites where these reservoirs persist even in the presence of ART, but the mechanisms that are associated with viral persistence in lymphoid tissues and how tissue networks are reshaped in the setting of viral replication remain incompletely understood. Advances in tissue imaging offer a unique opportunity to characterize immune correlates of viral persistence. Here, we used a spatial proteomic method to map immune microenvironments in HIV-1-infected lymph nodes (LNs) at different stages of infection, including with or without ART. LNs from people with HIV-1 (PWH) were characterized by lower CD4+ T cell counts and higher CD8+ T cell counts in both the whole tissue and within follicles compared to people without HIV (PWOH). CD8+ T cells were more abundant in LN samples with active viral replication, defined by detection of the viral protein p24. Further characterization of p24+ LNs showed that CD8+ T cells located inside of B cell follicles exhibited higher levels of markers associated with immune activation and exhaustion, in addition to the inflammasome protein caspase-1. Using a spatial niche detection method, we found that LNs from PWH with varying levels of viral replication were differentially enriched for CD8+ T cells near antigen-presenting cells, myeloid cells, and fibroblasts. Notably, we found that p24+ cells were less enriched near CD8+ T cells but closer to follicular dendritic cells. Finally, comparing LNs from viremic and aviremic donors, where viremia was defined by detectable plasma viral load, we found low levels of activation markers in CD11c+ cells in aviremic donors, including NLRP3 inflammasome activation. Thus, using spatial proteomics to map the immune landscape in LNs, we identified novel markers characterizing immune cell subsets and tissue microenvironments that were differently enriched in PWH with varying levels of viremia, implying that HIV-1 infection confers long-term changes on the immune landscape in LN tissue. Collectively, these data provide new insights into the complex cell networks associated with viral replication at a key tissue reservoir site, which could be relevant for future HIV-1 cure strategies.
