## Supplementary Table 1 for "Spatial proteomics reveals CD8+ T cell signatures and cellular niches associated with active HIV-1 replication in lymph nodes"

### Sheet: Sheet1
	Sample ID	Sex	Age at sample collection	Age at HIV diagnosis	Pathology	Lymph node location	CD4 at sample collection (cells/mm³)	CD8 at sample collection (cells/mm³)	CD4/CD8 ratio at sample collection	VL at sample collection (copies/ml)	ART status	p24 detection in any imaged area of LN
PWH	1	M	53	29	Ulcerated squamous cell carcinoma	Submaxilar	128.23	395.04	0.325	undetectable	On ART	Negative
	2	M	37	37	Reactive lymphadenitis	Inginal	35	461	0.076	3790000	No ART, sample collected at HIV diagnosis	Positive
	3	M	46	64	Reactive lymphadenitis	Inginal	107.1	880.6	0.122	196000	No ART, ART discontinued 4 months prior to sample collection	Positive
	4	F	45	44	Reactive lymphadenitis	Neck	550	1418	0.388	2100	No ART	Negative
	5	M	36	34	Castleman disease	Neck	301.63	1620.3	0.186	undetectable	On ART	Negative
PWOH	6	F	47	NA	Reactive lymphadenitis	Inginal	NA	NA	NA	NA	NA	NA
	7	F	74	NA	Waldenstrom macroglobulinemia	Undefined	NA	NA	NA	NA	NA	NA
	8	M	80	NA	No pathology	Extrahepatic	NA	NA	NA	NA	NA	NA
	9	M	36	NA	Reactive lymphadeniti, with Hodgkin lymphoma	Undefined	NA	NA	NA	NA	NA	NA
	10	M	38	NA	No pathology	Inginal	NA	NA	NA	NA	NA	NA
