## Supplementary Table 2 for "Spatial proteomics reveals CD8+ T cell signatures and cellular niches associated with active HIV-1 replication in lymph nodes"

### Sheet: Sheet1
Day 1 (Overnight)
Channel	Marker	Clone	Source	Titer (ug/mL)
141Pr	Galectin-9	D9R4A	CST	0.25
142Nd	LAG3	D2G4O	CST	2
143Nd	CD4	EPR6855	Abcam	0.5
144Nd	ICOS	D1K2T	CST	2
145Nd	TIGIT	BLR047F	Abcam	1
146Nd	Foxp3	236AE7	BD	1
147Sm	PD-1	D4W2J	CST	1
148Nd	CD31	EP3095	Abcam	0.25
149Sm	PD-L1	E1L3N	CST	1.25
151Nd	CD56	MRQ42	IonPath	1
152Sm	p24	5	Abcam	0.25
153Eu	Granzyme B	EPR20129-217	Abcam	0.5
154Sm	Caspase1	polyclonal	R&D	0.5
155Gd	TCF1/TCF7	C63D9	CST	0.5
156Gd	CD68	D4B9C	CST	0.5
157Gd	CD11c	EP1347Y	Abcam	0.5
158Gd	CD8	C8/144b	Thermo	0.5
159Tb	CD3e	D7A6E	CST	1
161Dy	CD45RO	UCHL1	Biolegend	1
162Dy	TIM3	EPR22241	IonPath	2
163Dy	CD163	D6U1J	CST	1
164Dy	CD20	L26	Thermo	0.5
165Ho	CD69	EPR21814	Abcam	0.5
166Er	GLUT1	EPR3915	Abcam	1.5
167Er	HLA-DR	EPR3692	Abcam	0.5
168Er	CD14	D7A2T	CST	0.5
169Tm	CD45	D9M8I	CST	0.5
170Er	CD21	EP3093	IonPath	1
171Yb	CXCR5	D6L3C	CST	0.5
172Yb	CD86	E2G8P	CST	0.5
173Yb	NLRP3	D4D8T	CST	0.5
174Yb	IFNg	EPR21704	Abcam	0.5
175Lu	Ki67	8D5	CST	0.5
176Yb	HLA1	EMR85	Abcam	2
Day 2 (1 hour)
Channel	Marker	Clone	Source	Titer (ug/mL)
69Ga	Calprotectin	MAC387	Thermo	1
71Ga	Tryptase	EPR9522	Abcam	2
89Y	SMA	D4K9N	CST	2
113In	Vimentin	D21H3	CST	2
115In	HH3/dsDNA	D1H2/3519	CST/Abcam	2
149Sm	Biotin	1D4-C5	Biolegend	2
160Gd	IDO	SP260	Abcam	1
