## Supplementary Table 3 for "Spatial proteomics reveals CD8+ T cell signatures and cellular niches associated with active HIV-1 replication in lymph nodes"

	39	48	56	69	71	89	113	115	117	141	142	143	144	145	146	147	148	149	150	151	152	153	154	155	156	157	158	159	160	161	162	163	164	165	166	167	168	169	170	171	172	173	174	175	176	197
39	0	0	0	0	0	0	0	0	0	0	0	0	0	0	0	0	0	0	0	8.00E-06	6.00E-06	2.00E-06	1.20E-05	0.000012	0	4.00E-06	0	8.00E-06	0	0	0	0	0	0	0	0	0	0	0	0	0	0	0	0	0	0
48	0	0	0	0	0	0	0	0	0	0	0	0	0.0008	0	0.0003	0	0	0	0	0	0	0	0	0	0	0	0	0	0	0	0	0	0	0	0	0	0	0	0	0	0	0	0	0	0	0
56	0	0	0	0	0	0	0	0	0	0	0	0	0	0	0	0	0	0	0	0	0	0	0	0	0	0	0	0	0	0	0	0	0	0	0	0	0	0	0	0	0	0	0	0	0	0
69	0	0	0	0	0	0	0	0	0	0	0	0	0	0	0	0	0	0	0	0	0	0	0	0	0	0	0	0	0	0	0	0	0	0	0	0	0	0	0	0	0	0	0	0	0	0
71	0	0	0	0	0	0	0	0	0	0	0	0	0	0	0	0	0	0	0	0	0	0	0	0	0	0	0	0	0	0	0	0	0	0	0	0	0	0	0	0	0	0	0	0	0	0
89	0	0	0	0	0.21	0	0.033	0	0	0	0	0	0	0	0	0	0	0	0	0	0	0	0	0	0	0	0	0	0	0	0	0	0	0	0	0	0	0	0	0	0	0	0	0	0	0
113	0	0	0	0	0	0	0	0.069	0	0	0	0	0	0	0	0	0	0	0	0	0	0	0	0	0	0	0	0	0	0	0	0	0	0	0	0	0	0	0	0	0	0	0	0	0	0
115	0	0	0	0	0	0	0.002	0	0	0	0	0	0	0	0	0	0	0	0	0	0	0	0	0	0	0	0	0	0	0	0	0	0	0	0	0	0	0	0	0	0	0	0	0	0	0
117	0	0	0.9	0.1725	0.0042	0.288	0.00084	0.14	0	0.099	0.048	0.066	0.112	0.066	0.096	0.27	0.24	0.12	0.042	0.072	0.1215	0.108	0.0576	0.0594	0.06	0.054	0.10125	0.054	0.048	0.054	0.033	0.045	0.054	0.096	0.054	0.024	0.036	0.048	0.04	0.045	0.054	0.03	0.0225	0.048	0.0048	0
141	0	0	0	0	0	0	0	0	0	0	0.02	0	0	0	0	0	0	0	0	0	0	0.016	0.004	0	0	0	0.2	0	0	0	0	0	0	0.029	0	0.2	0	0	0	0	0	0	0	0	0	0
142	0	0	0	0	0	0	0	0	0	0	0	0.005	0.0032	0.001	0.001	0	0	0	0	0	0	0	0	0	0	0	0.0613	0.069	0	0	0	0	0	0	0.024	0	0.15	0	0	0	0	0	0	0	0	0
143	0	0	0	0	0	0	0	0	0	0	0.0079	0	0.02	0.002	0.003	0	0	0	0	0	0	0	0	0	0	0	0	0	0.05	0	0	0	0	0	0	0.015	0	0.15	0	0	0	0	0	0	0	0
144	0	0	0	0	0	0	0	0	0	0	0.003	0.003	0	0.014	0.005	0	0.001	0	0	0	0	0	0	0	0	0	0	0	0.036	0	0	0	0	0	0	0	0.024	0	0.1	0	0	0	0	0	0	0
145	0	0	0	0	0	0	0	0	0	0	0.009	0.007	0.026	0	0.037	0	0.003	0	0.002	0	0	0	0	0	0	0	0	0	0	0	0	0	0	0	0	0	0	0	0	0	0	0	0	0	0	0
146	0	0	0	0	0	0	0	0	0	0	0.002	0.001	0.003	0.002	0	0	0.002	0	0	0	0	0	0	0	0	0	0	0	0	0	0	0	0	0	0	0	0	0	0	0	0	0	0	0	0	0
147	0	0	0	0	0	0	0	0	0	0	0	0	0.001	0	0	0	0.02	0.005	0.002	0	0.004	0	0.002	0	0	0	0	0	0	0	0	0.12	0	0	0	0	0	0	0	0.02	0	0.15	0	0	0	0
148	0	0	0	0	0	0	0	0	0	0	0.005	0.003	0.005	0.002	0.007	0	0	0.023	0.005	0	0	0	0	0	0	0	0	0	0	0	0	0	0	0.025	0	0	0	0	0	0	0	0	0.05	0	0	0
149	0	0	0	0	0	0	0	0	0	0	0	0	0.001	0	0	0.002	0.008	0	0.044	0	0.004	0	0.002	0	0	0	0	0	0	0	0	0	0	0	0	0	0	0	0	0	0	0	0	0.15	0	0
150	0	0	0	0	0	0	0	0	0	0	0.005	0.003	0.007	0.002	0.005	0	0.003	0	0	0.023	0	0	0	0	0	0	0	0	0	0	0.015	0	0	0	0	0.051	0	0	0	0	0	0	0	0	0	0
151	0	0	0	0	0	0	0	0	0	0	0	0	0	0	0	0	0	0	0	0	0	0.008	0	0	0	0	0	0	0	0	0	0	0	0	0	0	0	0	0	0	0	0	0	0.01	0	0
152	0	0	0	0	0	0	0	0	0	0	0	0	0	0	0	0.001	0.001	0.001	0.002	0	0	0.025	0.008	0	0	0	0	0	0	0	0	0	0	0	0	0	0.01	0.02	0	0	0	0	0	0	0	0
153	0	0	0	0	0	0	0	0	0	0	0	0	0	0	0	0	0	0	0	0.008	0	0	0.032	0	0	0	0	0	0	0	0	0	0	0.01	0	0	0	0.035	0.04	0	0	0	0	0	0	0
154	0	0	0	0	0	0	0	0	0	0	0	0	0	0	0	0.001	0.001	0.002	0.001	0	0.009	0	0	0	0	0	0	0	0	0	0	0	0	0	0	0	0	0	0	0	0	0	0	0	0	0
155	0	0	0	0	0	0	0	0	0	0	0	0	0	0	0	0	0	0	0	0	0	0	0.002	0	0.065	0.01	0.0105	0	0.005	0	0	0	0	0	0	0.0175	0	0	0	0.04	0.04	0	0	0	0	0
156	0	0	0	0	0	0	0	0	0	0	0	0	0	0	0	0	0	0	0	0	0	0	0	0.008	0	0.025	0.0096	0	0.002	0	0	0	0	0	0	0	0	0	0	0	0	0.05	0	0	0	0
157	0	0	0	0	0	0	0	0	0	0	0	0	0	0	0	0	0	0	0	0	0	0	0	0.001	0.019	0	0.054	0	0.003	0	0	0	0	0	0	0	0	0	0	0	0	0	0	0	0	0
158	0	0	0	0	0	0	0	0	0	0	0	0	0	0	0	0	0	0	0	0	0	0	0	0.001	0.002	0.01	0	0	0.008	0	0	0	0	0	0	0	0	0	0	0	0	0	0.055	0	0	0
159	0	0	0	0	0	0	0	0	0	0	0	0	0	0	0	0	0	0	0	0	0	0	0	0	0	0	0	0	0.02	0	0	0	0	0	0	0	0	0	0	0	0	0.01	0	0	0	0
160	0	0	0	0	0	0	0	0	0	0	0	0	0	0	0	0	0	0	0	0	0.001	0	0	0.002	0.003	0.003	0.0079	0	0	0	0	0	0	0	0	0	0	0	0	0	0	0	0.005	0	0.2	0
161	0	0	0	0	0	0	0	0	0	0	0	0	0	0	0	0	0	0	0	0	0	0	0	0	0	0	0.001	0	0.002	0	0.025	0.009	0.006	0	0	0	0	0	0	0	0	0	0	0	0	0
162	0	0	0	0	0	0	0	0	0	0	0	0	0	0	0	0	0	0	0	0	0	0	0	0	0	0	0	0	0.001	0.012	0	0.018	0.007	0	0	0	0	0	0	0	0	0	0	0	0	0
163	0	0	0	0	0	0	0	0	0	0	0	0	0	0	0	0	0	0	0	0	0	0	0	0	0	0	0	0	0.002	0.003	0.013	0	0.07	0	0	0	0	0	0	0	0	0	0	0	0	0
164	0	0	0	0	0	0	0	0	0	0	0	0	0	0	0	0	0	0	0	0	0	0	0	0	0.001	0.001	0	0	0.001	0.005	0.0067	0.027	0	0.068	0	0	0	0	0	0	0	0	0	0	0	0
165	0	0	0	0	0	0	0	0	0	0	0	0	0	0	0	0	0	0	0	0	0	0	0	0	0	0	0	0	0	0	0	0	0	0	0.016	0	0	0	0	0	0	0	0	0	0	0
166	0	0	0	0	0	0	0	0	0	0	0	0	0	0	0	0	0	0	0	0	0	0	0	0	0	0	0	0	0	0	0	0	0	0	0	0.03	0.005	0	0.001	0	0	0	0	0	0	0
167	0	0	0	0	0	0	0	0	0	0	0	0	0	0	0	0	0	0	0	0	0	0	0	0	0	0	0	0	0	0	0	0	0	0	0.01	0	0.042	0	0.002	0	0	0	0	0	0	0
168	0	0	0	0	0	0	0	0	0	0	0	0	0	0	0	0	0	0	0	0	0	0	0	0	0	0	0	0	0	0	0.001	0	0.001	0	0.004	0.008	0	0.015	0.007	0	0	0	0	0	0	0
169	0	0	0	0	0	0	0	0	0	0	0	0	0	0	0	0	0	0	0	0	0	0	0	0	0	0	0	0	0	0	0	0	0	0	0	0	0	0	0	0	0	0	0	0	0	0
170	0	0	0	0	0	0	0	0	0	0	0	0	0	0	0	0	0	0	0	0	0	0	0	0	0	0	0	0	0	0	0	0	0	0	0.003	0.003	0.005	0	0	0	0	0	0	0	0	0
171	0	0	0	0	0	0	0	0	0	0	0	0	0	0	0	0	0	0	0	0	0	0	0	0	0	0	0	0	0	0	0	0	0	0	0	0	0	0	0.001	0	0.05	0.003	0.004	0	0.001	0
172	0	0	0	0	0	0	0	0	0	0	0	0	0	0	0	0	0	0	0	0	0	0	0	0	0	0	0	0	0	0	0	0	0	0	0	0	0	0	0	0.0021	0	0.052	0.005	0	0.001	0
173	0	0	0	0	0	0	0	0	0	0	0	0	0	0	0	0	0	0	0	0	0	0	0	0	0	0	0	0	0	0	0	0	0	0	0	0	0	0	0.001	0.003	0.014	0	0.03	0	0.003	0
174	0	0	0	0	0	0	0	0	0	0	0	0	0	0	0	0	0	0	0	0	0	0	0	0	0	0	0	0	0	0	0	0	0	0	0	0	0	0	0	0.003	0.002	0.005	0	0	0.006	0
175	0	0	0	0	0	0	0	0	0	0	0	0	0	0	0	0	0	0	0	0	0	0	0	0	0	0	0	0	0	0	0	0	0	0	0	0	0	0	0	0	0	0	0	0	0.002	0
176	0	0	0	0	0	0	0	0	0	0	0	0	0	0	0	0	0	0	0	0	0	0	0	0	0	0	0	0	0	0	0	0	0	0	0	0	0	0	0.001	0	0.001	0.001	0.0038	0	0	0
197	0	0	0.0001105	0.0000115	0.0001365	0.0000038	0.000000653	0.0000189	0	0.00000642	0.00000902	0.00000539	0.00000428	8.86E-08	2.77E-08	0.000000411	4.73E-08	5.07E-09	0.000000497	4.32E-08	3.49E-08	0.000000153	0.000000672	0.0000028	0.000000014	1.12E-08	1.12E-09	1.76E-08	1.37E-08	1.28E-08	5.74E-09	4.48E-08	5.6E-09	4.8E-09	3.57E-08	0.000000278	0.000000129	0.000000421	0.00000237	1.72E-08	0.00000108	7.15E-08	0.0000011	4.66E-09	1.67E-08	0
