## Supplementary Table 4 for "Spatial proteomics reveals CD8+ T cell signatures and cellular niches associated with active HIV-1 replication in lymph nodes"

marker	threshold
Biotin	0.6
Caspase1	0.7
CD45RO	0.5
CD69	0.7
CD86	0.7
CXCR5	0.5
Galectin9	0.7
Glut1	0.7
GranzymeB	0.3
HLADR	0.3
ICOS	0.4
IDO	0.5
IFNg	0.5
Ki67	0.05
Lag3	0.5
NLRP3	0.4
HIV1p24	0.25
PD1	0.4
TCF1TCF7	0.4
TIGIT	0.4
TIM3	0.4
Vimentin	0.4
